# Sex chromosome and sex locus characterization in the goldfish, *Carassius auratus*

**DOI:** 10.1101/2019.12.20.875377

**Authors:** Ming Wen, Romain Feron, Qiaowei Pan, Justine Guguin, Elodie Jouanno, Amaury Herpin, Christophe Klopp, Cedric Cabau, Margot Zahm, Hugues Parrinello, Laurent Journot, Shawn M. Burgess, Yoshihiro Omori, John H. Postlethwait, Manfred Schartl, Yann Guiguen

**Author notes:** Correspondance: Yann Guiguen.

## Abstract

**Background:** Goldfish is an important model for various areas of research, including neural development and behavior and a species of significant importance in aquaculture, especially as an ornamental species. It has a male heterogametic (XX/XY) sex determination system that relies on both genetic and environmental factors, with high temperatures being able to produce female-to-male sex reversal. Little, however, is currently known on the molecular basis of genetic sex determination in this important cyprinid model. We used sequencing approaches to better characterize sex determination and sex-chromosomes in goldfish.

**Results:** Our results confirmed that sex determination in goldfish is a mix of environmental and genetic factors and that its sex determination system is male heterogametic (XX/XY). Using reduced representation (RAD-seq) and whole genome (pool-seq) approaches, we characterized sex-linked polymorphisms and developed male specific genetic markers. These male specific markers were used to distinguish sex-reversed XX neomales from XY males and to demonstrate that XX female-to-male sex reversal could even occur at a relatively low rearing temperature (18°C), for which sex reversal has been previously shown to be close to zero. We also characterized a relatively large non-recombining region (∼11.7 Mb) on goldfish linkage group 22 (LG22) that contained a high-density of male-biased genetic polymorphisms. This large LG22 region harbors 373 genes, including a single candidate as a potential master sex gene, i.e., the anti-Mullerian hormone gene (*amh*). However, no sex-linked polymorphisms were detected in the goldfish *amh* gene or its 5 kb proximal promoter sequence.

**Conclusions:** These results show that goldfish have a relatively large sex locus on LG22, which is likely the goldfish Y chromosome. The presence of a few XX males even at low temperature also suggests that other environmental factors in addition to temperature could trigger female-to-male sex reversal. Finally, we also developed sex-linked genetic markers in goldfish, which will be important for future research on sex determination and aquaculture applications in this species.
