## Supplementary table 2 for "Sex chromosome and sex locus characterization in the goldfish, *Carassius auratus*"

### Sheet: radtags2contigs_e20
RADtag id	Contig id	E-value
2240298	flattened_line_101691	3.7e-42
2461247	flattened_line_1138199	3.7e-42
1861573	flattened_line_128139	3.7e-42
3597565	flattened_line_128139	3.7e-42
2957093	flattened_line_20176	3.7e-42
3552495	flattened_line_211383	1.72e-40
3366274	flattened_line_21337	2.9e-33
3262195	flattened_line_239344	3.7e-42
4367034	flattened_line_239344	1.72e-40
5564885	flattened_line_239344	3.7e-42
5949635	flattened_line_239344	8.01e-39
5022259	flattened_line_253611	1.72e-40
2234062	flattened_line_268444	3.7e-42
2554881	flattened_line_268444	3.7e-42
1509443	flattened_line_270798	3.7e-42
2586545	flattened_line_270798	3.7e-42
2359403	flattened_line_321888	3.7e-42
2169333	flattened_line_343248	3.7e-42
2842021	flattened_line_357300	3.7e-42
3007173	flattened_line_35862	3.7e-42
5347881	flattened_line_35862	3.7e-42
2547772	flattened_line_394560	3.7e-42
2619776	flattened_line_394560	3.7e-42
1737068	flattened_line_520283	8.01e-39
2973044	flattened_line_54214	3.7e-42
3137573	flattened_line_54214	3.7e-42
1435705	flattened_line_688022	3.7e-42
2442346	flattened_line_688022	3.7e-42
3481411	flattened_line_777512	3.7e-42
4350861	flattened_line_777512	3.7e-42
2600456	flattened_line_8037	3.7e-42
