## Supplementary table 1 for "Sex chromosome and sex locus characterization in the goldfish, *Carassius auratus*"

### Sheet: Sheet1
RADtags ID	Male/female presence	RADtags sequences
1435705	14/0	TGCAGGGCAATCAGCAGATTAGAAATTAAACTTTATTCAAGTGCAATGTGATTATAAGGATTTGATTGTACTTTATTGTACATTTTCTACTCAA
2234062	12/0	TGCAGGACAATCAGCAGATTAGAAATTAAACTTTATTCAAGTGCAATGTGATTATAAGGATTTGATTGTACTTTATTGTAAATTTTTTACTCAA
2169333	13/0	TGCAGGATTTCACAGACATTCATGACAGTCTAAACGTCTGATCTTCATGTGAGGGCAAATCACAAACACTAACTGCCTCTATCACCATTTTTTT
3481411	13/0	TGCAGGGTGCGACAGAGGAAGAGGGCAGTCCTCCACCTTATATCCCTCTCCTCAAAGTCTTAACAGCTGTACTTTTCCATGGATAACATAAAAC
2359403	13/0	TGCAGGTGGTGAGCCCACAAGAGGGCGGCCCCACATCACTCCTTCGGGCTGAGCCCGGCCAGGCCCCATGGGGGAAGGCCCGGCCACCAGGCGC
2957093	13/0	TGCAGGTTGAGTCGCGGTGTGTATTGCTTTTGCAGTGGCTACACCACAGTTTGCACTGGCAAGCGCGGGATATGTGTCCTTTCAGACCACACCT
2973044	14/0	TGCAGGTCATTATTACTCAGGTCCAGCTCTGTCAGATGGGAGTTTGATGATTGGAGAACTGAACATATAGTTTTACAGCATGTTTCATCAAGAC
3007173	13/0	TGCAGGACTTCGAAGGCTGAGAACATCCGTGTTAAGAGATAGCGATTCTTAATGGTGATGTCATTCAGCCCCCGATAATCAATGCAGGGGCGCA
2600456	13/0	TGCAGGTTTGCCTTATACAACATTAGGAATATTAGACCCTTCCTCTCAGAGCAAGCAACCCAACTTCTTGTCCAAGCTCTTGTTCTCTCCAGAC
2619776	14/0	TGCAGGGCCACTGTCTTGAAGAGTTTAGCTCCAACCTGCCTCAACACAACTCTCTGGAAGTTTCTAGTATGCCTAGTAAGACCTTGATTAGCTG
4350861	14/0	TGCAGGAACTTGTGTTGCTGTATGACTGTCTGAACTTCTTTGCAAATAATAAAAGCTTTCTTTTTAATTATAACTGAGAGTGAGCCTGTCTCTT
2842021	14/0	TGCAGGTGCACGTTATCAGTGACGTCACCTGCCGAGGTTATTTAAAGCCAATTATTGGCGTTTGACACACATGCTTCACAACCGGTCGAACAAA
3262195	13/0	TGCAGGTGCACGTTATCAGTGACGTCACCTGCCGAGGTTATTTAAAGCCAATTATTGGCATGTTTGACACACATGCTTCACGACCGGTCGAACA
4367034	14/0	TGCAGGTGCACGTTATCAGTGACGTCCCCTGCCGAGGTTATTTAAAGCCAATTATTGGCATGTTTGACACACATGCTTCACGACCGGTCGAACA
5564885	14/0	TGCAGGTTATAAATAGACGTGAAACGGAAACATCCTCAGGTTACCCCTTTGTCTGAAGAGACATCCGGACACGTCGACAGTGCGGCATTGAGGC
5949635	14/0	TGCAGGTTATAAATAGACGTGAAACGGAAACAACCTCAGGTTACCCCTTTGTCTGTAGAGACATCCGGACACGTCGACAGTGCGGCATTGAGGC
3552495	13/0	TGCAGGTGCACGTTATCAGTGACGTCACCTGCCGGGGTTATTTAAAGCCAATTATTGGCGTGTTTGACACACATGCTTCACAACCGGTCGAACA
1509443	14/0	TGCAGGAATCAAAGTTGACCATGCACATCGCACCGGGCCTTTACCCCTGAAAGGAGGGCGTCCCCGAATTATGATCGCGAGGATACATCATTAC
2586545	14/0	TGCAGGAAAGTTCTCGGCTCCCAGGAGGATCGGGATAAGTTTTTCCACAAACTCAGTGGGGGACCAGACTCCACGTTCTCAGGTAGGCCAACAA
2240298	14/0	TGCAGGACCTATTGGCTTACTTTTAGCAGATGTTTACACGCTGCCAAGAGGTCTACTATAGAATCAGTCTCTTAAGGCTGGCTTCTGGTGTATT
3597565	13/0	TGCAGGAGTCCAGTCCTCCTCCCAGACGCCCCTGGAAACCCCTTCGTTGAGGACTGTCGCCTCGTTAATTTCGTTTGTCTGCCTTTTTTTGTAT
3366274	14/0	TGCAGGCCCTTCTCTCTGCAGGTTTGACCCACTCCACCCTGGGGGGTCTATGTGGCGGCCATTACAGTCTACTGTGCCCCTCTTGATGGCCATT
1737068	13/0	TGCAGGGGGCAAAGGTCTTCACCAAGCTCGACCTACGTAACGCTTACCATCTCGTACGCATTCGAGAGGTGGACGAGTGGAAGACCGCCTTTAA
5347881	13/0	TGCAGGGGGCAAAGGTTTTTACCAAACTGGACCTCCGTAACGCTTATCATCTCATGCGTATTAAAGAGGGGGACGAATGTAAGACCGCTTTTAA
5022259	13/0	TGCAGGAGACCACATAAATCTTTCTTCTTACAATGTTTTTTTGTTATTATTATTAAATAATTAAAAAGTGCAGAAAAAAATACATGTAAATTAA
1861573	15/0	TGCAGGAATTAAAGGGACATTCCAGCAACACCTTGTAGGAAAAATATGTAAAATAAAAAATTATGTGAAAAAGCTCATCAAGAGGACCAGTGAA
2442346	14/0	TGCAGGAGACCACATAAATCTTTCTTCTTACAATGTTTTTTTGTTATTATTATTAAGCTATTCTTTGATCTGGCTGTTTGATGAAGAGAAAGAG
2461247	14/0	TGCAGGTGACCGCAAAAATCTTTCTTCTTACAATGTTTTTTTTTATTATTATTATTAAATAATTAAAAATAAGAAAAAAATTAAATACATCTAA
2547772	14/0	TGCAGGAGTTTTGGGCGCCCGATCTACAACTGTGGTTCCTAATTCCAGTCCTCACATACCACTGCTCTGCAAATTTTGCATGCCCATGGCTGCC
2554881	13/0	TGCAGGTGACCACATAAATCTTTCTTCTTACAATGTTTTTTTGTTATTATTATTAAATAATAAAAAAGTGCAGAAAAAAATACATCTAAATTAA
3137573	13/0	TGCAGGATTCAGGAGTGAAGCTACTGTGTGATGGACTGAATAAAGATTGTAAGCTGGAGATACTGAGGTAAATGGTTTTCCATAAATTACATAT
3804871	13/0	TGCAGGCCAGGATGAAAACTGCAATGCAGATACGAGCCCATTACACTAATGTTAGGACTTCTATGATCAAGATTGTCAGTTTACAGCTTTCTGA
