## Supplementary table 3 for "Sex chromosome and sex locus characterization in the goldfish, *Carassius auratus*"

### Sheet: Feuil1
Query contigs	Subject	Query cover	E-value	Identity	Subject accession
flattened_line_101691	Retrovirus-related Pol polyprotein from transposon 412 [Takifugu flavidus]	0.22	6e-179	0.8571	TWW73497.1
flattened_line_1138199	No significant similarity found
flattened_line_128139	RNA-directed DNA polymerase from mobile element jockey-like [Latimeria chalumnae]	0.01	1.1	0.4773	XP_014349521.1
flattened_line_20176	Transposon Tf2-9 polyprotein [Anabarilius grahami]	0.06	6e-116	0.7157	ROI84226.1
flattened_line_211383	Transposon Ty3-G Gag-Pol polyprotein [Anabarilius grahami]	0.18	2e-58	0.5751	ROL51349.1
flattened_line_21337	vascular endothelial growth factor receptor 1-like [Carassius auratus]	0.09	1e-89	0.73	XP_026110639.1
flattened_line_239344	Retrovirus-related Pol polyprotein from transposon 17.6 [Collichthys lucidus]	0.28	9e-27	0.4338	TKS65177.1
flattened_line_253611	No significant similarity found
flattened_line_268444	hypothetical protein cypCar_00010363 [Cyprinus carpio]	0.05	1e-12	0.6522	KTG47759.1
flattened_line_270798	putative transposase element L1Md-A101/L1Md-A102/L1Md-A2 [Labeo rohita]	0.21	5e-99	0.7887	RXN10895.1
flattened_line_321888	R2DM Retrovirus-related Pol polyprotein from type II retrotransposable element [Takifugu flavidus]	0.47	0	0.7869	TWW56290.1
flattened_line_343248	lactose-binding lectin l-2-like [Tachysurus fulvidraco]	0.05	6e-18	0.8909	XP_027002022.1
flattened_line_357300	piggyBac transposable element-derived protein 4-like isoform X7 [Sinocyclocheilus anshuiensis]	0.07	2e-07	0.4706	XP_016360082.1
flattened_line_35862	Retrovirus-related Pol polyprotein LINE-1 [Bos mutus]	0.19	3e-138	0.3103	ELR58410.1
flattened_line_394560	guanylate-binding protein 1-like [Carassius auratus]	0.37	1e-103	0.8173	XP_026063158.1
flattened_line_520283	Transposon Tf2-9 polyprotein [Anabarilius grahami]	0.99	0	0.7628	ROI84226.1
flattened_line_54214	NACHT, LRR and PYD domains-containing protein 3-like [Sinocyclocheilus anshuiensis]	0.13	0	0.6599	XP_016311477.1
flattened_line_688022	No significant similarity found
flattened_line_777512	hypothetical protein [uncultured archaeon]	0.28	6	0.3878	AQS34941.1
flattened_line_8037	Transposon Tf2-9 polyprotein [Anabarilius grahami]	0.1	0	0.8061	ROI84226.1
